# Distinct macrophage and T cell programs shape pancreatic inflammation during metabolic stress and aging

**DOI:** 10.64898/2026.07.08.737054

**Authors:** Somesh Sai, Ibrahim Omar, Matthias Barone, Kerstin Mühle, Maria Schneider, Fenfen Liu, Sharanya Sriram, Juliette Claire Johnson, Tizia Thoma, Thomas Conrad, Tatiana Borodina, Birgit Sawitzki, Maike Sander, Han Zhu

## Abstract

Type 2 diabetes is linked to systemic inflammation driven by metabolic stress and aging. Although pancreatic inflammation associated with these factors is well documented, the dynamics of immune cell populations and their molecular changes remain poorly understood. We characterized immune cell alterations in the pancreas and pancreatic islets during Western diet (WD) feeding and aging using imaging mass cytometry (IMC) and single-cell RNA sequencing (scRNA-seq). Spatial and transcriptional analyses were performed to define immune cell subtype composition, activation states, and inferred cell-cell communication programs under metabolic and age-related stress conditions. Our analyses identified expansion of an F4/80^low^ macrophage subtype and activated effector-like CD8^+^ T cells throughout the pancreas during WD feeding and aging. Within pancreatic islets, single-cell RNA sequencing identified a type I interferon-responsive macrophage population with low F4/80 expression that expanded during overnutrition. Notably, the type I interferon responses elicited by these stressors diverged: aging was associated with a more canonical type I interferon response, whereas overnutrition induced a broader response that included STAT3-associated transcriptional programs. We further provide evidence for enhanced cytokine-mediated communication between macrophages and a CD8^+^ cytotoxic T-cell population under overnutrition and aging. These findings show that metabolic stress and aging remodel pancreatic inflammation through overlapping but distinct immune mechanisms, involving expansion of F4/80^low^ macrophages, activation of divergent type I interferon programs, and enhanced macrophage–CD8^+^ T-cell communication. Together, these findings suggest that distinct therapeutic approaches may be required to preserve islet function in type 2 diabetes driven by metabolic stress versus aging.

**Article Highlights:**

- Metabolic stress and aging remodel pancreatic inflammation through overlapping but distinct immune mechanisms.
- Spatial and single-cell analyses identified conserved remodeling of pancreatic macrophage populations accompanied by activation of cytotoxic T-cell responses during metabolic stress and aging.
- In pancreatic islets, macrophages exhibited distinct type I interferon-associated transcriptional programs, with aging showing a more canonical interferon response and metabolic stress eliciting a broader inflammatory program that included STAT3-associated transcriptional signatures.
- These findings provide a framework for understanding how metabolic stress and aging differentially shape pancreatic inflammation.
