## Supplementary Table 1 for "Distinct macrophage and T cell programs shape pancreatic inflammation during metabolic stress and aging"

### Sheet: A. all data sets
Supplementary Table 1A. Summary of data sets generated in this study
	Samples							Sequencing QC			scRNA-seq QC matrix
Type of data	Cohort (>20 mice each)	Age of mice	Feeding-Time	Diet	Sample preparation	Technology	GEO accession/source	Total number of read pairs	Mean reads per cell	Estimated number of cells	Median genes per cell	Total genes detected	Median UMI counts per cell	Reads mapped confidently to genome	Reads mapped confidently to transcriptome
scRNA-seq	W1-chow-1	10 weeks	1 week	Normal Chow Diet	FACS purified single cells from islets	10x Chromium 3' v3		510971283	165524	3087	2987	20723	13402	0.909	0.704
	W1-chow-2				FACS purified single cells from islets	10x Chromium 3' v3		2085006348	113991	18291	1818	23459	6826	0.912	0.719
	W1-chow-3 (endocrine only)				FACS purified single cells from islets	10x Chromium 3' v3		483070342	57379	8419	3297	21575	13461	0.94	0.686
	W1-WD-1			Western Diet	FACS purified single cells from islets	10x Chromium 3' v3		703447962	89259	7881	3125	21694	14433	0.931	0.78
	W1-WD-2				FACS purified single cells from islets	10x Chromium 3' v3		1297851310	45898	28277	2381	23572	9430	0.941	0.74
	W12-chow-1	21 weeks	12 weeks	Normal Chow Diet	FACS purified single cells from islets	10x Chromium 3' v3		199449319	66728	2989	2574	19981	10448	0.877	0.71
	W12-chow-2				FACS purified single cells from islets	10x Chromium 3' v3		1654041512	142088	11641	3308	22228	14677	0.928	0.789
	W12-chow-3 (endocrine only)				FACS purified single cells from islets	10x Chromium 3' v3		523419467	76613	6832	3676	21696	15980	0.932	0.635
	W12-WD-1			Western Diet	FACS purified single cells from islets	10x Chromium 3' v3		490798073	65205	7527	1790	22063	5608	0.894	0.703
	W12-WD-2				FACS purified single cells from islets	10x Chromium 3' v3		1274947800	43736	29151	2185	23096	9499	0.944	0.777
	Aging-1	104 weeks	95 weeks	Normal Chow Diet	FACS purified single cells from islets	10x Chromium 3' v3		1059131577	40471	26170	1728	23993	5478	0.926	0.667
	Aging-2				FACS purified single cells from islets	10x Chromium 3' v3		2103724749	80387	26170	2532	24541	10141	0.941	0.692
Total cells sequenced in this study	150265
Type of data	Individual mouse	Age of mice	Feeding-Time	Diet	Number of ROIs recorded	Number of TMAs containing ROIs from this sample	Total segmented area [px]	Standard deviation of the segmented area	Total number of cells segmented	Median signal in CD19 channel	Median signal in CD45 channel
IMC analysis	W1-chow-m1	10 week	1 week	Normal Chow Diet	3	3	8618158	211.608	31042	0.009	0.009
	W1-chow-m2				2	2	5352771	174.976	16504	0.013	0.013
	W1-chow-m3				2	2	5182571	157.362	17374	0.011	0.006
	W1-chow-m4				2	2	4317250	148.294	16290	0.012	0.008
	W1-chow-m5				2	2	7380590	158.067	26968	0.013	0.012
	W12-chow-m2	21 weeks	12 weeks		1	1	2188781	121.589	9572	0.012	0.008
	W12-chow-m3				2	2	4004107	199.493	13505	0.012	0.006
	W12-chow-m4				1	1	1986380	157.356	6570	0.015	0.01
	W12-chow-m6				1	1	2458797	191.255	7541	0.01	0.011
	W12-chow-m7				1	1	2146929	195.622	6859	0.024	0.019
	W12-chow-m8				2	2	1388133	185.674	4554	0.02	0.017
	W12-chow-m9				1	1	1648178	154.84	5559	0.015	0.014
	W24-chow-m1	33 week	24 week		1	1	2859612	121.827	11820	0.01	0.006
	W24-chow-m2				3	3	7858568	179.784	26008	0.014	0.011
	W24-chow-m3				3	3	8170813	161.923	27544	0.013	0.008
	W24-chow-m4				2	2	3240648	187.345	9792	0.023	0.011
	W24-chow-m5				2	2	5010811	148.444	18721	0.015	0.013
	Aging-m1	104 weeks	95 weeks		4	4	5785803	223.708	15702	0.017	0.008
	Aging-m2				2	2	3665286	223.083	10551	0.017	0.008
	Aging-m3				1	1	1449769	222.204	3917	0.014	0.006
	Aging-m4				3	3	5232479	280.43	14152	0.013	0.006
	W1-WD-m1	10 week	1 week	Western Diet	3	3	5041381	158.159	17763	0.009	0.01
	W1-WD-m2				3	3	8589564	166.321	28482	0.011	0.011
	W1-WD-m3				3	3	7835998	220.976	27863	0.011	0.008
	W1-WD-m4				1	1	2054787	198.026	5815	0.012	0.009
	W1-WD-m5				1	1	2039463	147.988	7324	0.019	0.015
	W12-WD-m2	21 weeks	12 weeks		1	1	2134965	100.625	10573	0.012	0.009
	W12-WD-m3				2	2	4915598	142.223	18450	0.011	0.007
	W12-WD-m4				2	2	4530377	145.144	17589	0.019	0.011
	W12-WD-m5				2	2	6040141	132.094	24062	0.014	0.011
	W12-WD-m6				1	1	2954426	137.415	12219	0.01	0.006
	W12-WD-m7				1	1	2214139	187.598	7819	0.025	0.018
	W12-WD-m8				3	2	4861754	201.742	15165	0.016	0.014
	W12-WD-m9				1	1	1852222	152.216	8546	0.02	0.021
	W24-WD-m1	33 week	24 week		3	3	9571816	177.431	33827	0.012	0.009
	W24-WD-m2				3	3	7594239	176.317	25583	0.012	0.01
	W24-WD-m3				4	3	5503456	160.483	21857	0.012	0.012
	W24-WD-m4				2	2	4426877	178.063	15339	0.021	0.011
	W24-WD-m5				1	1	3495992	132.38	13761	0.01	0.008
Totals					Total ROIs used: 78	Total TMAs assembled: 17	175603629 px (~13x13 mm)		612582

### Sheet: B. IMC antibodies
Supplementary Table 1B. Summary of antibodies used in IMC
Antibody	Clone	Host species	Catalog #	Provider	Metal	Tested organs	titration in IMC dilution
Insulin	ICBTACLS	Monoclonal Mouse	# 14-9769-82	ThermoFisher (eBioscience)	141Pr	spleen, pancreas	1:4000
B220	RA3-6B2	Monoclonal Rat	103202	Biolegend	142Pr	spleen, pancreas	1:800
CD3	E4T1B	Monoclonal Rabbit	73484SF	CST	143Pr
CD138	polyclonal	polyclonal rabbit	36-2900	ThermoFisher	144Nd	spleen, pancreas	1:200
CD8	4SM15	Monoclonal Rat IgG2a	Cat # 14-0808-82	ThermoFisher (eBioscience)	145Nd	spleen, pancreas	1:100
CD31	SZ31	Monoclonal Rat	DIA-310	Dianova	146Nd	spleen, pancreas	1:100
CD16	SP175	Monoclonal rabbit	ab243925	Abcam	147Sm	spleen, pancreas	1:500
CD206	E6T5J	monoclonal Rabbit IgG	# 24595S	CST	148Nd	spleen, pancreas	1:100
CD19	Monoclonal Rat	Monoclonal Rat	Cat # 14-0194-82	ThermoFisher	149Sm	spleen, pancreas	1:2000
CD11b	M1/70.15	monoclonal rat	MA5-17857	Thermo Fisher (Invitrogen)	150Nd	spleen, pancreas	1:100
CD44	IM7	Monoclonal Rat IgG2b	103002	Biolegend	151Eu	spleen, pancreas	1:1600
CD68	CD68	Moloclonal Rat	NBP2-33337	Novus Biologicals	152Sm	spleen, pancreas	1:800
CD127	ab95024	Polyclonal Rabbit IgG	ab95024	Abcam	153Eu	spleen, pancreas	1:800
CD69	orb13326	Polyclonal Rabbit	orb13325	biorbyt	154Sm	spleen, pancreas	1:400
Iba1	E4O4W	monoclonal Rabbit IgG	# 17198S	CST	155Gd	spleen, pancreas	1:500
Glucagon	#2760	polyclonal rabbit	# 2760S	CST	156Gd	spleen, pancreas	1:100
CRTH2	PA5-20333	Polyclonal Rabbit	Cat # PA5-20333	ThermoFisher	158Gd	spleen, pancreas	1:800
Eomes	Dan11mag	Monoclonal Rat IgG2a	Cat # 14-4875-82	ThermoFisher (eBioscience)	159Tb	spleen, pancreas	1:200
Ly6G	1A8	Monoclonal Rat	127602	Biolegend	160Gd	spleen, pancreas	1:800
CD4	4SM95	Monoclonal Rat IgG1	Cat # 14-9766-82	ThermoFisher (eBioscience)	161Dy	spleen, pancreas	1:100
F4/80	BM8	monoclonal rat	14-4801-82	Thermo Fisher (eBiscience)	162Dy	spleen, pancreas	1:400
CD25	E9W2J	monoclonal Rabbit IgG	# 39475S	CST	164Dy	spleen, pancreas	1:200
MHCII	M5/114.15.2	Monoclonal Rat	Cat # 14-5321-82	ThermoFisher (eBioscience)	165Ho	spleen, pancreas	1:50
NKX6.1	D8O4R	Monoclonal rabbit	54551BF (54551S)	CST	166Er	spleen, pancreas	1:800
CD137	E2J5H	monoclonal Rabbit IgG	# 18798S	CST	167Er	spleen, pancreas	1:50
CD45	30-F11	Monoclonal Rat IgG2b	103102	Biolegend	168Er	spleen, pancreas	1:1200
FoxP3	FJK-16s	Monoclonal Rat	Cat # 14-5773-82	ThermoFisher (eBioscience)	169Tm	spleen, pancreas	1:200
Ki67	16A8	Monoclonal Rat	652402	Biolegend	170Er	spleen, pancreas	1:2000
CD11c	D1V9Y	Monoclonal Rabbit	39143SF	CST	171Yb	spleen, pancreas	1:200
CD56	RNL-1	mouse IgG1	NBP1-97717	Novus Biologicals	172Yb	spleen, pancreas	1:100
ß-Actin	C4	Maus monoklonales IgG1	sc-47778	Santa Cruz	173Yb	spleen, pancreas	1:100
GLP-1R	NBP1-97308	Polyclonal Rabbit	NBP1-97308	Novus Biologicals	174Yb	spleen, pancreas	1:800
ATPase	464.6	Mouse monoclonal IgG1	ab7671	Abcam	175Lu	spleen, pancreas	1:100
Histone	D1H2	Monoclonal Rabbit	4499BF	CST	176Yb	spleen, pancreas	1:1200

### Sheet: C. IMC statistics
Supplementary Table 1C. IMC cell cluster statistics
Immune cell subtypes	Condition	Number of ROIs containing this subtype	Number of TMAs containing this subtype	Subtype cell number	Percentage within CD19-/CD45+ cells
CD127+ pDCs	ND_1	10	10	75	0.66
	ND_12	4	4	11	0.10
	ND_24	8	8	55	0.49
	ND_100	6	3	17	0.15
	WD_1	4	4	40	0.35
	WD_12	9	9	37	0.33
	WD_24	11	11	118	1.04
CD16lo NK cells	ND_1	10	10	165	1.46
	ND_12	6	6	23	0.20
	ND_24	5	5	7	0.06
	ND_100	5	3	20	0.18
	WD_1	9	9	51	0.45
	WD_12	7	7	25	0.22
	WD_24	8	8	22	0.19
CD4+ pDCs	ND_1	6	6	202	1.79
	ND_12	2	2	17	0.15
	ND_24	2	2	125	1.11
	ND_100	2	2	4	0.04
	WD_1	2	2	12	0.11
	WD_12	1	1	9	0.08
	WD_24	4	4	37	0.33
CD4- pDCs	ND_1	7	7	124	1.10
	ND_12	3	3	51	0.45
	ND_24	7	7	58	0.51
	ND_100	3	2	13	0.12
	WD_1	7	7	53	0.47
	WD_12	7	7	45	0.40
	WD_24	8	8	132	1.17
F4.80- macrophages	ND_1	10	10	192	1.70
	ND_12	6	6	37	0.33
	ND_24	9	9	161	1.43
	ND_100	8	3	88	0.78
	WD_1	10	10	59	0.52
	WD_12	12	11	134	1.19
	WD_24	12	12	559	4.95
F4.80hi macrophages	ND_1	3	3	17	0.15
	ND_12	3	3	26	0.23
	ND_24	3	3	28	0.25
	ND_100	6	3	11	0.10
	WD_1	2	2	14	0.12
	WD_12	3	3	3	0.03
	WD_24	3	3	198	1.75
F4.80lo macrophages	ND_1	7	7	18	0.16
	ND_12	1	1	3	0.03
	ND_24	5	5	42	0.37
	ND_100	9	3	48	0.42
	WD_1	1	1	9	0.08
	WD_12	4	4	17	0.15
	WD_24	8	8	658	5.82
FoxP3lo	ND_1	2	2	4	0.04
	ND_24	2	2	5	0.04
	WD_1	2	2	96	0.85
	WD_12	1	1	36	0.32
	WD_24	3	3	13	0.12
Lin-CD127+Ki67hi CD44+	ND_1	3	3	6	0.05
	ND_12	3	3	11	0.10
	ND_24	3	3	4	0.04
	ND_100	6	3	48	0.42
	WD_1	4	4	20	0.18
	WD_12	3	3	5	0.04
	WD_24	4	4	166	1.47
Lin-CD127+Ki67loCD44lo	ND_1	8	8	43	0.38
	ND_12	3	3	28	0.25
	ND_24	6	6	19	0.17
	ND_100	8	3	53	0.47
	WD_1	7	7	78	0.69
	WD_12	9	9	25	0.22
	WD_24	8	8	229	2.03
MHCII lo macrophages 1	ND_1	5	5	72	0.64
	ND_12	2	2	7	0.06
	ND_24	8	8	274	2.43
	ND_100	7	3	34	0.30
	WD_1	4	4	30	0.27
	WD_12	7	6	22	0.19
	WD_24	6	6	109	0.96
MHCII lo macrophages 2	ND_1	10	10	91	0.81
	ND_12	3	3	16	0.14
	ND_24	8	8	103	0.91
	ND_100	8	3	37	0.33
	WD_1	4	4	44	0.39
	WD_12	7	6	11	0.10
	WD_24	11	10	77	0.68
NK cells	ND_1	8	8	182	1.61
	ND_12	4	4	19	0.17
	ND_24	2	2	4	0.04
	ND_100	5	3	36	0.32
	WD_1	6	6	24	0.21
	WD_12	7	7	23	0.20
	WD_24	5	5	15	0.13
Tregs	ND_1	5	5	160	1.42
	ND_12	1	1	2	0.02
	ND_24	8	8	146	1.29
	ND_100	6	3	27	0.24
	WD_1	2	2	5	0.04
	WD_12	6	6	77	0.68
	WD_24	8	8	97	0.86
activ. effector-like CD8+	ND_1	11	11	102	0.90
	ND_12	9	9	40	0.35
	ND_24	10	10	185	1.64
	ND_100	9	3	116	1.03
	WD_1	10	10	43	0.38
	WD_12	12	11	99	0.88
	WD_24	13	12	414	3.66
memory-like CD4+/CD8+	ND_1	5	5	60	0.53
	ND_12	1	1	2	0.02
	ND_24	4	4	174	1.54
	ND_100	1	1	1	0.01
	WD_12	4	4	294	2.60
	WD_24	5	5	37	0.33
neutrophils	ND_1	5	5	15	0.13
	ND_12	1	1	1	0.01
	ND_24	2	2	2	0.02
	ND_100	1	1	1	0.01
	WD_1	4	4	14	0.12
	WD_12	4	4	5	0.04
	WD_24	3	3	192	1.70
non-prol. silent CD4+/CD8+	ND_1	3	3	762	6.75
	ND_24	2	2	34	0.30
	ND_100	1	1	1	0.01
	WD_1	2	2	5	0.04
	WD_12	1	1	16	0.14
	WD_24	1	1	31	0.27
others	ND_1	11	11	312	2.76
	ND_12	9	9	69	0.61
	ND_24	11	11	237	2.10
	ND_100	9	3	87	0.77
	WD_1	11	11	260	2.30
	WD_12	13	12	80	0.71
	WD_24	13	12	441	3.90

### Sheet: D. dissociation-associated gene
Supplementary Table 1D. List of dissociation-associated Genes (DAGs), related to Supplementary Fig. S3C
Fos
Cxcl2
Zfp36
Fosb
Dusp1
Atf3
Cxcl8
Nr4A1
Cxcl3
Ppp1R15A
Junb
Egr1
Hspa1A
Hspa1B
Socs3
Klf6
Jun
Ier2
Cxcl1
Nfkbia
Hspa6
Dnajb1
Ier3
Ccnl1
Mtrnr2L2
Ier5
Id1
Cebpd
Krt6A
Cyr61
Depp1
Cldn4
Irf1
Dusp2
Btg2
Plaur
Maff
Klf4
Phlda2
Tnfaip3
Klf10
Ncoa7
Elf3
Hes1
Zfand2A
Mtrnr2L8
Ifrd1
Ldlr
Myc
Mcl1
Nr4A2
Krt17
Rhob
Jund
Pmaip1
Nfkbiz
Zc3H12A
Edn1
Sertad1
Klf2
Trib1
Birc3
Tcim
Sox9
Mtrnr2L10
Icam1
Gadd45B
Cdkn1A
Hsph1
Hspb1
Emp1
Rasd1
Dnaja1
Sat1
Csrnp1
Rhov
Pnrc1
Pim1
Anxa1
Tm4Sf1
Ctgf
Ube2S
Dnaja4
Cldn3
Gprc5A
Hsp90Aa1
Cd55
Areg
Ubc
Id2
S100A9
Fdcsp
S100P
Efna1
Pde4B
Ints6
Tob1
Krt18
Lmna
Il32
Map3K8
Neat1
Krt19
Clk1
Ccl20
Herpud1
Irf2Bp2
Itpkc
Gadd45A
Dnajb4
Fgfbp2
Tnfaip2
Rel
Krt5
Nupr2
Stat3
Nampt
Cebpb
Zfp36L1
Hes4
Tra2B
Nfatc1
Plk3
Myadm
Pim3
Tra2A
Plat
Bag3
Na
Msln
Hist1H2Bg
Tubb2A
Bhlhe40
Ppp1R14B
Vmp1
Acbd3
Loc284454
Ankrd37
Ppp1R15B
Zfand5
Serpinb5
Hist1H2Bn
Egot
Ing1
Azgp1
Hspa8
Brd2
Krt6B
Lcn2
Id3
Lypd3
Slc38A2
Isg15
Slc25A25
Linc00346
Sema4A
Map1Lc3B
Mtrnr2L1
Sod2
Tacstd2
Tnf
Sqstm1
Krt8
Tnfrsf12A
Sfn
Rab11Fip1
Nfatc2
Tnfaip6
Bcl3
Cryab
Ccnd1
Plk2
Hmgcs1
S100A8
Insig1
C6Orf132
Hspa5
Atf4
Bbc3
Bambi
Cldn1
Rpl22L1
Cenpw
Snhg15
Tmem54
Sgk1
Mylip
Rgs16
Snhg8
Krt23
Rcan1
Rarres1
Ckb
Ccdc71L
Lamb3
Dedd2
Hebp2
Skil
Sdc4
Midn
Prss22
Btg3
Osr2
Sertad2
Csn3
Egr2
Cd82
Npdc1
Tgif1
Nd4L
Amtn
Ttyh1
Ccl2
Rab25
Phlda1
Sap30
Irs2
Wee1
Dsg3
Rsrp1
Tiparp
Tent5B
Rufy3
Nfe2L2
Arl5B
Tubb4B
Ezr
Selenom
Creg1
Bri3
Krt16
Ubald2
Llgl2
Rps21
Sf1
Jmjd6
Nd3
Ube2H
Cdkn1C
Mafb
Chi3L2
Nd2
Opa3
Ppia
Lsr
Aldh1A3
Peli1
Loc105369332
Eif4A3
Rplp2
Fus
Itgb8
Irf6
Cdv3
Neu1
Pdlim3
Chmp1B
Slpi
Baiap2
Zfp36L2
Ets2
Foxc1
Ddx21
Errfi1
Afdn
Apod
Gabrp
Xbp1
Krt14
Nedd9
Dus1L
Jup
Fbxo32
Cx3Cl1
Tymp
Mafg
F3
Slc25A33
Yme1L1
Egr3
Arih1
Ctsh
Perp
S100A10
Klf5
Nfkbid
Bspry
Rras
Hdgf
Hmga1
Pck1
Sdf4
Tsc22D2
Cxcl10
Caps
Rpl37
Ddit3
Rpl37A
Cstb
Traf4
Tagln2
Son
Rnd3
S100A14
Slc39A4
Stard10
H2Afx
Slc20A1
Arc
Hist1H4C
Cytb
Arf1
Fam89B
Ptp4A1
Rax
Sqle
Tstd1
Ube2M
Vasp
Cd24
Anxa3
Cgref1
Slc3A2
Bcl7C
Ifi30
Ctsd
Abhd5
Plpp2
Baz1A
Map7D1
Kcmf1
Marcks
Pdzk1Ip1
Erf
Hsbp1L1
Zdhhc12
Eif5A
Tcp1
Vim
S100A2
Fxyd3
Metrn
Sertad3
Gnb2
Cars2
Tmub1
Smim22
Malat1
Ywhaz
Hspd1
Serpinh1
Cst6
Arl8A
Cks2
Fau
Nd1
Odf3B
Mturn
Tm4Sf1-As1
Ube2Q1
Tuba4A
Rsrc2
Cbx4
Selenos
Rps29
Dlx5
Selenok
Rpl38
Atg101
Pqlc1
Prrx2
Vgll1
Tuba1A
Hspe1
Smap1
Cdc34
Tpt1
Mxd1
Snhg7
Na
Gipc1
Znf296
Sccpdh
Arhgdib
Eci1
Crb3
Arrdc1
Ugdh
Dusp5
Cmtm8
Cdc42Ep4
Plpp5
Rpl23
Mesp2
Rbp7
Abhd3
Spsb1
Cldn7
Tomm20
Hbegf
Rps12
Pxdc1
Idi1
Ccl28
Clic3
Rgs10
Qprt
Dpp7
Muc1
Zg16B
Cfd
Gls
Atp5F1B
Twistnb
Mlf1
Eif4A2
Map2K3
Krtcap2
Taf10
Arsd
Kdm6B
Dnajb6
Cxcr4
Ctxn1
Tmbim1
Phlda3
Atp6
Gnb1
S100A7
Klk5
Na
Ddx5
Stk17A
Mxra8
Mal2
Taf1D
Anxa11
Ptms
Bace2
Hsp90Ab1
Nudt8
Mmp7
Rac3
Kcnq1Ot1
Psenen
Epcam
Tincr
Cct2
Klhdc7B
Spats2L
Tspan15
Elfn1-As1
Rbm39
Lgalsl
Dnajb11
Noc2L
Bcl7B
Tdg
Lad1
Capn1
Krt7
Eef1A1
Actn4
Loc102724889
Reep3
Gas6
Kpna2
Alyref
Sfpq
Fam241A
Rpl22
Mapk13
Mrpl23
Mesp1
Enah
Mfsd10
Cxcl16
Pglyrp4
Tob2
Mxd4
Naprt
Syap1
Yrdc
Ttll4
Per2
Pi3
Hnrnpa2B1
Rpp25
Zfas1
Tuba1C
Top1
Mgp
Cflar
Ahsa1
Odam
Sowahc
Fam173A
Rgs2
Ppp1R35
Cd14
Fscn1
Tes
Col9A3
Abl2
Cnfn
Mgll
Gcnt2
Hbz
Col1A1
Pgf
Hbd
Hbb
